# Transcription attenuation in synthetic promoters in tandem formation

**DOI:** 10.1101/2023.12.05.569149

**Authors:** Vatsala Chauhan, Ines S. C. Baptista, Rahul Jagadeesan, Suchintak Dash, Andre S. Ribeiro

## Abstract

Closely spaced promoters are ubiquitous in prokaryotic and eukaryotic genomes. How their structure and dynamics relate remains unclear, particularly for tandem formations. To study their transcriptional interference, we engineered two pairs and one trio of synthetic promoters in non-overlapping, tandem formation, in single-copy plasmids. From *in vivo* measurements in *E. coli* cells, we found that promoters in tandem formation have attenuated transcription rates. The attenuation strength can be widely fine-tuned by the promoters’ positioning, natural regulatory mechanisms, and other factors, including the antibiotic rifampicin, which hampers RNAP promoter escape. From this, and supported by in silico models, we concluded that the attenuation emerges from premature terminations generated by collisions between RNAPs elongating from upstream promoters and RNAPs occupying downstream promoters. Moreover, we found that these collisions can cause one or both RNAPs to fall-off. The broad spectrum of possible, externally regulated, attenuation strengths in synthetic tandem promoters should make these structures valuable internal regulators of future synthetic circuits.
