## Supplementary File 1 for "Transcription attenuation in synthetic promoters in tandem formation"

### Sheet: Constructs Expression
Construct	Mean		SD		CV2		S		K
	M	SEM	M	SEM	M	SEM	M	SEM	M	SEM
WT	73.2186	2.52223	165.49	1.52248	5.13264	0.255448	0.0621889	0.00362514	3.02713	0.00528957
WT + aTc	75.7633	2.22307	166.23	1.04164	4.8322	0.221857	0.0470279	0.0049456	3.01543	0.00777263
PLacO3O1 (uninduced)	262.442	1.34001	283.864	0.995242	1.17008	0.0126766	0.826423	0.00928611	3.78143	0.0391343
PLacO3O1 + IPTG (induced)	418.339	10.8398	400.95	4.04513	0.92063	0.0302037	0.905874	0.0280531	3.79091	0.0866916
PLacO3O1 + Rif 2.5 ug/mL (induced)	126.129	5.81461	206.647	3.90622	2.70263	0.154374	0.54745	0.0120174	3.53469	0.0282443
PLacO3O1 + Rif 5.0 ug/mL (induced)	119.872	8.66439	199.601	4.61707	2.8313	0.305991	0.511716	0.0102354	3.47804	0.0137624
PtetA (uninduced)	447.384	7.93544	801.622	3.0144	3.21488	0.0876993	2.16649	0.00844885	7.88667	0.1177
PtetA + aTc (induced)	4575.01	12.7954	5351.7	31.372	1.36834	0.00839231	0.727737	8.92579e-05	2.2386	0.00681313
PtetA + Rif 2.5 ug/mL (induced)	4155.44	11.9642	6291.18	19.3974	2.29207	0.000973256	1.24546	0.00368966	3.22289	0.00699662
PtetA + Rif 5.0 ug/mL (induced)	4019.44	16.5242	6114.9	7.04175	2.31462	0.0156748	1.27264	0.0111739	3.30562	0.0338729
PBAD (uninduced)	264.53	4.09037	418.489	10.3641	2.50217	0.0564946	1.43544	0.0400161	4.96677	0.18185
PBAD + ara (induced)	935.836	6.51866	745.784	4.56844	0.635519	0.0166175	1.13124	0.0421603	5.09373	0.173193
PBAD + Rif 2.5 ug/mL (induced)	347.891	8.09917	471.218	4.24376	1.83794	0.0541121	1.52339	0.0325011	5.54722	0.144689
PBAD + Rif 5.0 ug/mL (induced)	213.826	9.40427	292.747	4.48332	1.88647	0.103297	1.1084	0.0219097	4.43632	0.059485
PUtetA-PDLacO3O1 (uninduced)	125.343	7.45842	195.983	4.1035	2.4769	0.204893	0.470505	0.0164067	3.46441	0.030803
PUtetA-PDLacO3O1 + IPTG (PLacO3O1 induced)	262.651	2.92069	289.453	2.79546	1.21461	0.00632397	0.750943	0.00951831	3.50018	0.0170408
PUtetA-PDLacO3O1 + aTc (PteA induced)	155.608	15.9498	213.264	8.05596	1.93826	0.221248	0.604625	0.0258895	3.60167	0.0695757
PUtetA-PDLacO3O1 + IPTG + aTc (both induced)	411.412	1.70088	407.917	0.897789	0.983135	0.00543949	0.790499	0.0142058	3.31854	0.0440782
PUtetA-PDLacO3O1 + Rif 2.5 ug/mL (induced)	192.383	3.89228	298.123	2.00318	2.40544	0.0749746	1.1666	0.00553949	4.3601	0.00676697
PUtetA-PDLacO3O1 + Rif 5.0 ug/mL (induced)	122.882	1.23363	202.897	0.181995	2.72808	0.0576107	0.522025	0.00624815	3.45885	0.00487683
PULacO3O1-PDtetA (uninduced)	338.938	16.5311	345.149	6.37782	1.04532	0.0657499	1.11764	0.0645816	5.14779	0.280824
PULacO3O1-PDtetA + IPTG (PLacO3O1 induced)	583.409	1.02329	550.799	2.94721	0.891338	0.00663566	1.09473	0.0210394	4.62977	0.138577
PULacO3O1-PDtetA + aTc (PtetA induced)	4511.48	14.6534	5281.25	14.5556	1.37038	0.00340743	0.722175	0.00155846	2.21854	0.0090188
PULacO3O1-PDtetA + IPTG + aTc (both induced)	4773.81	22.4582	4473.68	24.369	0.878205	0.00226008	0.42729	0.00688644	2.10282	0.0144698
PULacO3O1-PDtetA + Rif 2.5 ug/mL (induced)	3898.89	38.2335	3902.55	113.649	1.00186	0.0386872	0.81663	0.00908288	2.85167	0.0503522
PULacO3O1-PDtetA + Rif 5.0 ug/mL (induced)	3373.42	14.1143	3516.45	9.2054	1.08665	0.00580139	0.812019	0.00328965	2.77979	0.0125457
PUtetA-PBAD-PDLacO3O1 (uninduced)	95.8107	7.74106	174.587	4.30459	3.39549	0.343071	0.390981	0.00873165	3.36308	0.0112097
PUtetA-Pbad-PDLacO3O1 + IPTG (PLacO3O1 induced)	134.007	14.1018	202.199	7.50033	2.36732	0.329572	0.57075	0.0096629	3.56669	0.0111043
PUtetA-PBAD-PDLacO3O1 + ara (PBAD induced)	102.243	11.8824	178.298	7.0272	3.18946	0.488894	0.346202	0.01593	3.3215	0.0302457
PUtetA-PBAD-PDLacO3O1 + aTc (PtetA induced)	111.262	7.72017	185.304	3.7694	2.8222	0.257384	0.496826	0.0114743	3.51193	0.0304211
PUtetA-PBAD-PDLacO3O1 + IPTG + aTc + ara (all induced)	175.091	1.4347	239.661	1.87185	1.87409	0.031325	0.79019	0.0120165	3.78248	0.0245121
PUtetA-PBAD-PDLacO3O1 + Rif 2.5 ug/mL (induced)	186.699	13.694	288.708	6.67145	2.43993	0.250118	1.16412	0.0534373	4.5717	0.179656
PUtetA-PBAD-PDLacO3O1 + Rif 5.0 ug/mL (induced)	178.292	1.93982	274.242	1.21323	2.36692	0.0346893	1.06657	0.0163896	4.3261	0.0545495

### Sheet: Induction curve PLacO3O1
Construct	Inducer	Inducer concentration (μM)	Mean		SD		CV2		S		K
			M	SEM	M	SEM	M	SEM	M	SEM	M	SEM
PLacO3O1	IPTG	0	228.883	9.1183	289.233	7.06566	1.60186	0.0531201	0.520899	0.00310973	3.45742	0.0145509
PLacO3O1	IPTG	50	287.895	6.97445	335.766	5.7697	1.36165	0.0289521	0.573003	0.0447437	3.5077	0.102962
PLacO3O1	IPTG	100	351.033	14.8407	454.123	8.79351	1.68152	0.0736396	1.16926	0.0175684	4.14379	0.055593
PLacO3O1	IPTG	250	382.727	0.685242	480.1	2.58965	1.57357	0.0117477	1.15483	0.017122	4.11391	0.0432685
PLacO3O1	IPTG	500	435.903	8.04137	520.842	3.61448	1.42932	0.0338358	1.17135	0.0179596	4.19097	0.0538794
PLacO3O1	IPTG	750	439.995	3.38462	523.471	1.30165	1.41576	0.0154635	1.16323	0.00600495	4.17266	0.0114348
PLacO3O1	IPTG	1000	427.166	16.1477	435.402	14.5024	1.03984	0.0148379	0.698618	0.0203628	3.74441	0.0269183
PLacO3O1	IPTG	1250	420.151	5.37481	421.382	2.12008	1.00642	0.0166266	0.620413	0.00720297	3.63425	0.0179756

### Sheet: Induction curve PtetA
Construct	Inducer	Inducer concentration (ng/mL)	Mean		SD		CV2		S		K
			M	SEM	M	SEM	M	SEM	M	SEM	M	SEM
PtetA	aTc	0	406.274	15.5789	596.985	26.0824	2.17559	0.194694	1.26957	0.242851	4.87062	1.31023
PtetA	aTc	2.5	1355.14	18.8372	1770.03	21.2505	1.70626	0.00705931	1.04695	0.00793185	3.17498	0.029757
PtetA	aTc	5	2513.5	3.7182	3239.58	5.33511	1.66124	0.00912435	0.9494	0.00974726	2.76851	0.0282559
PtetA	aTc	7.5	3567.52	16.1749	4513.58	25.3606	1.60067	0.00405215	0.931201	0.000400413	2.72865	0.00594269
PtetA	aTc	10	4181.79	20.8809	5034.64	31.457	1.44945	0.00407901	0.905312	0.000660736	2.72302	0.00577391
PtetA	aTc	12.5	4407.57	38.6075	5322	44.4725	1.458	0.00119476	0.926997	0.00191459	2.7814	0.00309455
PtetA	aTc	15	4303.59	61.4291	5193.38	51.5826	1.45668	0.0128961	0.917298	0.00567475	2.73517	0.0108279
PtetA	aTc	17.5	4277.94	18.9973	5179.04	13.0276	1.46573	0.00817137	0.9315	0.0126717	2.7899	0.0424561

### Sheet: Induction curve PBAD
Construct	Inducer	Inducer concentration (%)	Mean		SD		CV2		S		K
			M	SEM	M	SEM	M	SEM	M	SEM	M	SEM
PBAD	Arabinose	0	264.53	4.09037	418.489	10.3641	2.50217	0.0564946	1.43544	0.0400161	4.96677	0.18185
PBAD	Arabinose	0.02	617.338	2.02987	630.695	3.14095	1.04376	0.00736333	1.42383	0.0279922	5.73338	0.141893
PBAD	Arabinose	0.04	663.474	2.14612	791.35	4.89319	1.4226	0.0083897	1.7791	0.00349814	6.95564	0.0369443
PBAD	Arabinose	0.06	701.069	9.30604	762.598	7.90811	1.18464	0.038763	1.67744	0.0367457	6.7827	0.134633
PBAD	Arabinose	0.08	743.456	6.53646	845.614	31.5835	1.29463	0.0749367	1.74441	0.0241989	6.94667	0.0401713
PBAD	Arabinose	0.1	833.617	0.641758	901.155	4.2288	1.16863	0.00977	1.71724	0.013362	6.84759	0.128549
PBAD	Arabinose	0.15	824.663	1.97512	886.758	3.09333	1.15626	0.00305743	1.70873	0.00853764	6.81659	0.0501431

### Sheet: Ind. curve PtetA-PLacO3O1
Construct	PtetA Induction (aTc ng/mL)	PLacO1O3 Induction (IPTG μM)	Mean		SD		CV2		S		K
			M	SEM	M	SEM	M	SEM	M	SEM	M	SEM
PUtetA-PDLacO3O1	0	1000	262.651	2.92069	289.453	2.79546	1.21461	0.00632397	0.750943	0.00951831	3.50018	0.0170408
PUtetA-PDLacO3O1	2.5	1000	266.57	7.03253	369.505	3.19888	1.92652	0.0726299	1.23273	0.0143199	4.34158	0.0337343
PUtetA-PDLacO3O1	5	1000	319.678	20.8319	450.296	16.1476	2.00251	0.115291	1.25343	0.0260352	4.03579	0.0931631
PUtetA-PDLacO3O1	7.5	1000	336.679	4.91864	478.297	5.42748	2.01865	0.0144997	1.33192	0.00403076	4.30889	0.0161023
PUtetA-PDLacO3O1	10	1000	404.575	0.719259	547.569	2.11906	1.83184	0.012194	1.32856	0.0140116	4.23668	0.0618564
PUtetA-PDLacO3O1	12.5	1000	375.133	8.82134	519.961	4.99383	1.92573	0.0737737	1.36113	0.0228571	4.39831	0.0754033
PUtetA-PDLacO3O1	17.5	1000	365.547	6.84574	510.498	0.960604	1.95417	0.0706587	1.37709	0.0227368	4.45545	0.0803215
PUtetA-PDLacO3O1	15	1000	411.412	1.70088	407.917	0.897789	0.983135	0.00543949	0.790499	0.0142058	3.31854	0.0440782
PUtetA-PDLacO3O1	15	0	155.608	15.9498	213.264	8.05596	1.93826	0.221248	0.604625	0.0258895	3.60167	0.0695757
PUtetA-PDLacO3O1	15	50	180.411	4.67929	281.399	3.38354	2.4382	0.0814588	1.08702	0.0136347	4.0756	0.027165
PUtetA-PDLacO3O1	15	100	257.708	3.8206	347.765	3.90277	1.8215	0.0154513	1.14859	0.00297796	4.19113	0.0222854
PUtetA-PDLacO3O1	15	250	321.798	4.28101	441.887	5.1726	1.88581	0.00808321	1.27073	0.0108587	4.23615	0.0365023
PUtetA-PDLacO3O1	15	500	380.227	1.2364	518.284	0.723046	1.85812	0.0109431	1.34071	0.00994495	4.34887	0.0385076
PUtetA-PDLacO3O1	15	750	379.426	1.30713	516.163	0.823071	1.85069	0.00727702	1.33818	0.00324623	4.3792	0.0234965
PUtetA-PDLacO3O1	15	1250	377.266	7.83676	522.228	3.11456	1.92063	0.0748522	1.35134	0.0284183	4.38077	0.0797128
PUtetA-PDLacO3O1	15	1000	411.412	1.70088	407.917	0.897789	0.983135	0.00543949	0.790499	0.0142058	3.31854	0.0440782
